# Presynaptic dysfunction in *CASK*-related neurodevelopmental disorders

**DOI:** 10.1101/863308

**Authors:** Martin Becker, Francesca Mastropasqua, Jan Philipp Reising, Simon Maier, Mai-Lan Ho, Ielyzaveta Rabkina, Danyang Li, Janina Neufeld, Lea Ballenberger, Lynnea Myers, Viveka Moritz, Malin Kele, Josephine Wincent, Charlotte Willfors, Rouslan Sitnikov, Eric Herlenius, Britt-Marie Anderlid, Anna Falk, Sven Bölte, Kristiina Tammimies

## Abstract

*CASK*-related disorders are a genetically defined group of neurodevelopmental syndromes. There is limited information about the effects of *CASK* mutations in human neurons. Therefore, we sought to delineate *CASK* mutation consequences and neuronal level effects using induced pluripotent stem cell-derived neurons from two mutation carriers; one male diagnosed with ASD and a female with MICPCH. We show a reduction of the CASK protein in maturing neurons from the mutation carriers, which leads to significant downregulation of gene sets involved in presynaptic development and CASK protein interactors. Furthermore, *CASK*-deficient neurons showed decreased inhibitory presynapse size as indicated by VGAT staining, which may alter the excitatory-inhibitory (E/I) balance in developing neural circuitries. Using *in vivo* magnetic resonance spectroscopy quantification of GABA in the male mutation carrier, we further highlight the possibility to validate *in vitro* cellular data in brain. Our data shows that future pharmacological and clinical studies on targeting presynapses and E/I imbalance could lead to specific treatments for *CASK*-related disorders.

**Highlights:** Modelling of CASK-related disorders using iPSC-derived human neuronal cells

*CASK* mutations cause dysregulation of its protein interactor partners

Reduced CASK levels primarily affect inhibitory presynapse development

*In vitro* GABAergic phenotype predicts *in vivo* neurotransmitter levels
