## Supplementary material for "Presynaptic dysfunction in *CASK*-related neurodevelopmental disorders": Table S10

### Sheet: Table S10
Table S10: GSEA enrichment in selected gene sets after CASK KD
Up regulated genes in CASK KD
NAME	SIZE	ES	NES	NOM p-val	FDR q-val	FWER p-val	RANK AT MAX	LEADING EDGE	Number of Core Enrichment genes	Core Enrichment genes
ALL_NDD	1057	0.357059	1.07925	0.031	0.586999	0.491	2921	tags=40%, list=36%, signal=55%	428	PLXND1,SCARF2,GPAA1,FASN,FLNA,ATP1A3,INTS1,CTSD,SLC25A22,PLEC,NDUFA13,LRP5,GAMT,CACNA1H,COL18A1,PRR12,CHRNA4,HSF4,SLC52A2,WHRN,KCNQ2,GRN,RECQL4,ATAD3A,PNPLA2,DEAF1,TREX1,SCYL1,HSPG2,PIGQ,D2HGDH,COMT,RTN4R,PC,SIX5,TUBB3,EEF1A2,DCHS1,ASL,CLCN7,COL6A1,CPLX1,ARSA,AIP,WDR81,TGM1,SCRIB,L1CAM,PLA2G6,DVL1,LAGE3,ATP13A2,NOTCH3,ACHE,HRAS,TMEM94,ATP5F1D,PRDM12,GRIN2D,ACADS,FAM20C,TRAF7,STUB1,CD151,RAC3,RLBP…
SOURCE_SFARI	99	0.351558	0.994719	0.504	0.7845	0.881	2081	tags=28%, list=26%, signal=38%	28	ATP1A3,INTS1,CACNA1H,PRR12,DEAF1,EEF1A2,TRAF7,CIC,TSC2,PACS2,PRODH,SHANK3,SLC45A1,DHCR7,DMPK,SRCAP,NACC1,SETD1B,C12orf57,CHKB,SGSH,BCKDK,CAMK2B,DHX30,TRRAP,RAI1,AHDC1,NFIX
CASK_PPI_SHORT	39	0.33163	0.88627	0.749	0.865335	1	2377	tags=33%, list=29%, signal=47%	13	CPLX1,E4F1,NRXN2,PPFIA3,RAB3A,LIN7B,NLGN2,STX1A,TSPOAP1,SYN3,PPFIA4,NFATC4,MAZ
Down regulated genes in CASK KD
NAME	SIZE	ES	NES	NOM p-val	FDR q-val	FWER p-val	RANK AT MAX	LEADING EDGE	Number of Core Enrichment genes	Core Enrichment genes
ALL_NDD	1172	-0.191726	-0.803376	0.999	1	1	6268	tags=69%, list=69%, signal=191%	807	RMND1,PSEN1,CSNK2A1,MYORG,KCNJ2,TAB2,PPA2,TMLHE,SOX2,DYM,PLP1,IGBP1,ADGRV1,SETD2,AGO3,TAOK1,LBR,ZCCHC8,ALS2,KCNS3,HNRNPK,TMEM135,YWHAG,GPC6,ARL3,OPHN1,BBS5,ATP6V1E1,POLR1D,RBM12,TMEM260,CPOX,PRKN,DARS2,PTDSS1,MANBA,POU3F3,SYT14,NBAS,L2HGDH,EXPH5,UQCRC2,PMM2,KCTD7,C8orf37,TPK1,PDCD10,CYP24A1,DLAT,CNKSR2,SOX11,SNRPN,BRIP1,DHFR,RSPRY1,ASH1L,SOS1,PURA,CSNK1G1,SDHD,BBS9,BPTF,TLK2,PANK2,EIF3F,MPDZ,CCDC…
SOURCE_SFARI	127	-0.178283	-0.683883	0.989	1	1	4528	tags=45%, list=50%, signal=88%	78	CNKSR2,ASH1L,TLK2,NRXN1,MEF2C,MET,SRSF11,SMARCA2,TCF4,SCN9A,PHIP,WASF1,NCKAP1,ILF2,GRIP1,SCN1A,RANBP17,CUL3,TBL1XR1,FOXP1,CDK13,GABRB3,BAZ2B,KMT5B,STAG1,DDX3X,BRAF,DYRK1A,HNRNPU,MED13,INTS6,NAA15,USP15,GABRA3,OCRL,KAT2B,RELN,DMD,RHEB,PPM1D,WAC,KIF5C,FRMPD4,MACROD2,RPS6KA3,LNPK,AHI1,SYT1,GATM,PPP2CA,SCN2A,HCN1,RALA,TBC1D23,SLC1A2,NTRK2,UBE3A,ERBIN,TRAPPC6B,SLC9A6,CHD1,NFIB,PHF3,PTCHD1,PTPN11,RORA,…
CASK_PPI_SHORT	31	-0.138583	-0.455553	0.99496	0.998333	1	4482	tags=39%, list=49%, signal=76%	12	STAT1,PPFIA2,DLG1,ZEB1,LEF1,SYT1,NLGN1,SDC2,LIN7A,LIN7C,HLF,EGF
