## Supplementary material for "Presynaptic dysfunction in *CASK*-related neurodevelopmental disorders": Table S2

### Sheet: Sheet1
Table S2:Bulk-Seq CASK mutant isoform detection
CellLine	ASD_CASK_SS					Male Control					Female Control					MICPCH_CASK_dup4/5
Replicate	1	2	3	4	5	1	2	3	4	5	1	2	3	4	5	1	2	3	4	5
WT reads (normal splice)	102	60	61	53	71	146	135	126	191	114	156	232	117	163	141	178	190	177	137	143
14+ reads (T nucleotide)	3	2	0	1	3	0	0	0	0	0	0	0	0	0	0	0	0	0	0	0
14+ reads (G nucleotide)	1	3	2	0	0	0	2	1	0	2	0	0	0	0	0	0	1	0	0	0
Delta14 reads(skipg exon)	7	8	0	8	2	0	0	0	0	0	0	0	0	0	0	0	0	0	0	0
WT reads (exon 4-5 junction)											180	203	136	171	118	190	238	216	176	168
Dup4/5 reads (exon 5-4 junction)	ND	ND	ND	ND	ND	ND	ND	ND	ND	ND	1	0	1	0	1	30	25	32	21	32
Delta14/WT	0.0686275	0.133333	0	0.150943	0.028169	0	0	0	0	0	0	0	0	0	0	0	0	0	0	0
14+/WT	0.0392157	0.0833333	0.0327869	0.0188679	0.0422535	0	0.0148148	0.00793651	0	0.0175439	0	0	0	0	0	0	0.00526316	0	0	0
Dup4/5/WT	ND	ND	ND	ND	ND	ND	ND	ND	ND	ND	0.00555556	0	0.00735294	0	0.00847458	0.157895	0.105042	0.148148	0.119318	0.190476
avg Delta14	0.0762146					0					0					0
avg 14+	0.0432915					0.00805904					0					0.00105263
avg Dup4/5	ND					ND					0.00427661					0.144176
stdev Delta14	0.0583465					0					0					0
stdev14+	0.0215773					0.00728716					0					0.00210526
stdev Dup4/5	ND					ND					0.0036139					0.0299902
				ND = Not determined
