## Supplementary material for "Presynaptic dysfunction in *CASK*-related neurodevelopmental disorders": Table S5

### Sheet: gsea_report_for_na_pos_15704430
Table S6: GSEA enrichment in selected gene sets
Cases Up
NAME	SIZE	ES	NES	NOM p-val	FDR q-val	FWER p-val	RANK AT MAX	LEADING EDGE	Number of Core Enrichment genes	Core Enrichment genes
CASK_PPI_SHORT	33	0.58886	1.15409	0.173173	0.248	0.237	1172	tags=30%, list=15%, signal=36%	10	NFATC2,MECOM,NFATC1,LEF1,NFATC4,AR,SDC2,HLF,IRF1,PTF1A
ALL_NDD	1157	0.515699	1.09814	0	0.241	0.43	1894	tags=27%, list=24%, signal=30%	307	TBX18,COL6A3,DCN,ALDH1A3,OTX2,SIX1,CFH,COL1A1,BGN,MGP,ITGA8,FOXC1,IGF2,CYP1B1,IGFBP7,ALX4,RSPO2,TBX1,FOLR1,STRA6,PHOX2B,SLC6A4,TTR,GJB2,FOXC2,LAMC3,SOX10,TGFBR2,EMX2,CA4,TGFBI,DNAH9,COL1A2,ABCA4,TBX15,COL3A1,COL13A1,CCBE1,SRPX2,FN1,MSX2,APOL4,MSX1,PIEZO1,ROR2,KCNC3,CNTN4,MMP14,ASPA,SIX3,FOXG1,COL2A1,COL18A1,ERBB3,PRRX1,CD96,ACTC1,SMAD6,CRYAB,LAMA2,TRPV3,DDR2,BMP2,MATN3,TYMP,GRIN2A,GPR143,TEK,MECO…
SOURCE_SFARI	85	0.482552	0.9845	0.567	0.607666	0.938	1600	tags=18%, list=21%, signal=22%	15	ALDH1A3,CNTN4,FOXG1,SIK1,CYP27A1,RNF135,PCCA,DMD,GATM,MET,CNTNAP2,DSCAM,NFIX,RELN,SLC6A1
Cases Down
NAME	SIZE	ES	NES	NOM p-val	FDR q-val	FWER p-val	RANK AT MAX	LEADING EDGE	Number of Core Enrichment genes	Core Enrichment genes
CASK_PPI_SHORT	39	-0.642685	-1.49443	0.003	0.003	0.003	1120	tags=46%, list=15%, signal=54%	18	PPFIA3,NRXN2,SYT1,STX1A,RAB3A,MYB,STXBP1,EPB41L1,LIN7B,PPFIA2,RIMS1,VAMP2,NRXN1,NRXN3,SNAP25,MEIS1,SYN1,APBA1
SOURCE_SFARI	143	-0.392438	-0.967644	0.633	0.997	0.963	2965	tags=41%, list=39%, signal=65%	58	SLC1A2,MYT1L,BRAF,RALA,CACNA1C,FOXP1,CHD3,RORA,KPTN,TRIO,DIP2C,GABBR2,ARHGEF9,SMARCA2,PACS2,SLC45A1,KIF5C,USP15,CACNA1H,SHANK2,TRAPPC6B,LNPK,PTCHD1,DHCR7,INTS1,ASXL3,RANBP17,CTNND2,ALDH5A1,NBEA,GABRB3,DEAF1,PAX6,MACROD2,BCL11A,GRIN2B,PACS1,CAMK2A,MEF2C,FRMPD4,SYT1,UNC13A,MAGEL2,STXBP1,ATP1A3,NTNG1,RIMS1,EEF1A2,NRXN1,CAMK2B,CACNA2D3,AHI1,SCN2A,ANK2,SCN1A,SCN9A,MEIS2,HEPACAM
ALL_NDD	1138	-0.372632	-0.955148	0.869	0.711334	0.977	2218	tags=28%, list=29%, signal=34%	322	RUSC2,AMER1,GRIN2D,PRKAR1A,KIAA1109,KCNJ11,AGTPBP1,STAR,GTF2H5,IKZF1,CACNA1H,RETREG1,ARL6,CLPB,FGF12,DDHD2,INPP4A,NEDD4L,NDUFS7,RAB18,FGD1,HPRT1,GPHN,TMEM42,NDUFA9,CNNM4,ALDOA,CDH3,SLC25A12,HRAS,SHANK2,CHRNB2,DDC,CACNB4,TRAPPC6B,STAT4,CHRNA4,GNAQ,MAPK10,GNA14,FGF17,GDI1,LNPK,PDE10A,ADCY5,PLCB4,ST3GAL5,BLOC1S6,RYR3,PRKCA,CHCHD10,ATP5F1D,HIVEP3,TNFSF4,GNAO1,PTCHD1,DHCR7,CCDC115,INTS1,TUBA8,SUCLA2,N…
MICPCH Up
NAME	SIZE	ES	NES	NOM p-val	FDR q-val	FWER p-val	RANK AT MAX	LEADING EDGE	Number of Core Enrichment genes	Core Enrichment genes
ALL_NDD	1231	0.476612	1.02155	0.242	1	0.767	3267	tags=29%, list=30%, signal=37%	356	SOX10,ALDH1A3,DCN,OTX2,CFH,MYH8,BGN,SIX1,TBX18,FOXG1,DOCK8,ITGA8,EMX2,COL1A1,COL6A3,IGF2,COL1A2,FOXC1,ASPA,ERBB3,CYP1B1,SLC6A4,STRA6,TGFBR2,IGFBP7,RSPO2,MEOX1,COL13A1,CASR,TBX15,FRMD7,TGFBI,ALX4,SHOX,CCBE1,MSX2,LAMC3,GDNF,FLI1,FOXC2,GJB1,TRPV3,WNT1,ADH1B,ABCA4,AGTR2,SRPX2,ACTC1,MGP,KRT17,FAM20A,KCNS3,FN1,HLA-RB1,GJB2,VIP,TTR,EDN3,PHOX2B,GJA5,PITX2,COL2A1,LGI4,GABRA2,CNGA1,BFSP2,SLC5A7,USH1C,SIM1,…
CASK_PPI_SHORT	38	0.463966	0.91906	0.697	1	1	3233	tags=37%, list=30%, signal=53%	14	PITX2,NFATC2,HLF,LEF1,SYN2,IRF8,VSX1,PTF1A,PAX3,SDC2,EPB41L2,NFATC4,IRF1,MECOM
SOURCE_SFARI	83	0.417037	0.854975	0.917	0.918335	1	3352	tags=20%, list=31%, signal=30%	17	ALDH1A3,FOXG1,RELN,ARX,MET,SLC6A1,RNF135,PCCA,DMD,KDM6A,SMC1A,GABRA3,RPS6KA3,CNTNAP2,IQSEC2,CYP27A1,HDAC8
MICPCH down
NAME	SIZE	ES	NES	NOM p-val	FDR q-val	FWER p-val	RANK AT MAX	LEADING EDGE	Number of Core Enrichment genes	Core Enrichment genes
CASK_PPI_SHORT	39	-0.471536	-1.03451	0.446	0.989	0.719	3709	tags=54%, list=36%, signal=84%	21	CPLX1,EPB41L3,RIMS1,RAB3A,NRXN1,MAZ,STX1A,EPB41L1,STXBP1,NLGN1,PPFIA3,E4F1,PPFIA2,LIN7B,VAMP2,SNAP25,SYN1,APBA1,MEIS1,MYB,EGF
SOURCE_SFARI	150	-0.375892	-0.883639	0.867	1	1	4471	tags=47%, list=43%, signal=81%	70	CHD2,TAOK2,EBF3,RERE,TCF4,CTNNA2,BRAF,UNC13A,NF1,KIF5C,USP15,CACNA2D3,GRIA1,MACROD2,RAI1,PTCHD1,PTPN11,SPAST,TRIO,TCF20,CACNA1C,NACC1,GABRB3,NBEA,SYNGAP1,CACNA1H,NCKAP1,KPTN,RIMS1,LNPK,SHANK3,IRF2BPL,FOXP1,NRXN1,RANBP17,SCN2A,CIC,CAMK2B,ALDH5A1,EEF1A2,ATP1A3,TRAF7,PIK3R2,PRR12,SATB2,SCN9A,STXBP1,DMPK,ZBTB20,PACS1,HOXA1,PACS2,ANK2,SLC45A1,NFIB,SCN1A,DEAF1,INTS1,AHI1,NTNG1,CTNND2,PAX6,NTRK2,NFIX,GA…
ALL_NDD	1288	-0.327549	-0.79523	1	0.946335	1	4259	tags=35%, list=41%, signal=52%	445	HACE1,BCR,AP3B2,BRAF,ATP6V1A,TUBB3,VAC14,UNC13A,ZMIZ1,CCDC88C,NDUFV1,KCNC1,SH3PXD2B,SLC6A9,NF1,RAB18,COASY,GPAA1,PPP1R9B,PRKAR1A,FUZ,CAPN10,DVL3,KIF5C,DGAT1,USP15,NDUFV2,SRGAP3,SDHAF1,ADK,GPT2,KLF1,ESS2,TUBGCP6,CACNA2D3,PSPH,GRIA1,FGD1,DHRS3,KRT86,ARL6,RABL6,RAB39B,ARHGEF18,MRPS34,ACTL6B,VPS33B,TWIST2,MACROD2,NDUFA9,MAP1A,IRF5,DENND5A,RAI1,RARS2,CNNM4,IMPDH1,MT-TP,PCNT,RUSC2,FGF17,DNM1,AGTPBP1,PT…
ASD Up
NAME	SIZE	ES	NES	NOM p-val	FDR q-val	FWER p-val	RANK AT MAX	LEADING EDGE	Number of Core Enrichment genes	Core Enrichment genes
ALL_NDD	1353	0.458337	1.03235	0.16	0.968	0.684	3003	tags=26%, list=28%, signal=32%	354	TBX1,MGP,COL6A3,TBX18,COL1A1,DCN,FOXC1,OTX2,BGN,SIX1,CFH,FOLR1,ALDH1A3,ITGA8,SIK1,CNTN4,WNT1,PHOX2B,CA4,COL3A1,ALX4,GJB2,DNAH9,CYP1B1,TTR,IGFBP7,FLI1,PIH1D3,SIX3,RSPO2,MEOX1,IGF2,NKX2-5,STRA6,LAMC3,MNX1,HMX1,HPSE2,FOXC2,GRHL3,GRHL2,CRYAB,GATA6,MSX1,KRT17,MUSK,TYMP,APOL4,KCNJ13,NKX3-2,SLC6A4,CHRNA2,TGFBI,TWIST1,MMP14,DLX5,PIEZO1,EDAR,EMX2,NOG,TGFBR2,PCARE,MECOM,WNT10B,TDO2,SRY,FN1,ABCA4,EYA1,GFAP,…
CASK_PPI_SHORT	33	0.484108	1	0.515	0.7475	0.872	2746	tags=33%, list=25%, signal=44%	11	NFATC1,MECOM,PITX2,AR,LEF1,NFATC2,NFATC4,SDC2,IRF1,GATA1,CEBPB
SOURCE_SFARI	99	0.409223	0.886093	0.857	0.866002	0.999	1277	tags=8%, list=12%, signal=9%	8	ALDH1A3,SIK1,CNTN4,NFIX,CYP27A1,GATM,ARX,DSCAM
ASD Down
NAME	SIZE	ES	NES	NOM p-val	FDR q-val	FWER p-val	RANK AT MAX	LEADING EDGE	Number of Core Enrichment genes	Core Enrichment genes
CASK_PPI_SHORT	44	-0.517684	-1.13304	0.194	0.281	0.262	2526	tags=43%, list=25%, signal=57%	19	STX1A,NRXN2,RAB3A,LIN7B,STXBP1,MEIS1,EPB41L1,PPFIA2,VAMP2,SYT1,RIMS1,PAX3,NRXN1,SNAP25,SYN1,APBA1,SYN2,NRXN3,IRF8
ALL_NDD	1166	-0.348198	-0.820175	1	1	1	4742	tags=43%, list=47%, signal=71%	497	HIVEP2,RORA,EPM2A,PLCG2,ELMO2,KCNQ3,WDR4,ARL6,DCTN1,DUOX2,PNPLA6,PRKN,GNAO1,CHM,NLGN4X,OPA1,MCOLN1,DLG4,B4GALNT1,HECTD4,SLC17A5,AP4S1,LIG4,PRODH,HECW2,CNNM4,GJA3,FGD1,NDUFA9,MLC1,ERBB3,CACNA1D,MC1R,DCX,RAB18,PGK1,VLDLR,AMER1,COQ2,PIP5K1C,CTTNBP2,UBR1,TBX5,CHCHD10,RYR1,GNAQ,PIGP,LIPT2,AP4B1,CACNA1A,IGF1,SHOC2,FGF17,OTUD7A,TUBA8,NDN,MAGI2,PCDH19,NSDHL,NDUFA12,ATP6V1B2,UNC80,EBP,ROGDI,CC2D1A,INPP4A,…
SOURCE_SFARI	134	-0.349688	-0.793103	0.983	0.962334	1	3486	tags=27%, list=34%, signal=40%	36	GABRB3,RELN,HCN1,TRAPPC6B,SHANK2,MACROD2,DHCR7,SLC9A6,ASXL3,IQSEC2,NTNG1,BCL11A,UNC13A,SMARCA2,HEPACAM,STXBP1,AHI1,ATP1A3,MAGEL2,GRIN2B,EEF1A2,SYT1,RIMS1,FRMPD4,NRXN1,CAMK2B,CACNA2D3,CAMK2A,SCN2A,MEF2C,ANK2,SCN1A,MEIS2,SCN9A,FOXG1,HOXA1
